# Systematic humanization of the yeast cytoskeleton discerns functionally replaceable from divergent human genes

**DOI:** 10.1101/2019.12.16.878751

**Authors:** Riddhiman K. Garge, Jon M. Laurent, Aashiq H. Kachroo, Edward M. Marcotte

## Abstract

Many gene families have been expanded by gene duplications along the human lineage, relative to ancestral opisthokonts, but the extent to which the duplicated genes function similarly is understudied. Here, we focused on structural cytoskeletal genes involved in critical cellular processes including chromosome segregation, macromolecular transport, and cell shape maintenance. To determine functional redundancy and divergence of duplicated human genes, we systematically humanized the yeast actin, myosin, tubulin, and septin genes, testing ∼85% of human cytoskeletal genes across 7 gene families for their ability to complement a growth defect induced by deletion of the corresponding yeast ortholog. In 5 of 7 families—all but α-tubulin and light myosin, we found at least one human gene capable of complementing loss of the yeast gene. Despite rescuing growth defects, we observed differential abilities of human genes to rescue cell morphology, meiosis, and mating defects. By comparing phenotypes of humanized strains with deletion phenotypes of their interaction partners, we identify instances of human genes in the actin and septin families capable of carrying out essential functions, but apparently failing to interact with components of the yeast cytoskeleton, thus leading to abnormal cell morphologies. Overall, we show that duplicated human cytoskeletal genes appear to have diverged such that only a few human genes within each family are capable of replacing the essential roles of their yeast orthologs. The resulting yeast strains with humanized cytoskeletal components now provide surrogate platforms to characterize human genes in simplified eukaryotic contexts.
