## Supplementary material for "Systematic humanization of the yeast cytoskeleton discerns functionally replaceable from divergent human genes": Table_S1

### Sheet: Sheet1
Strain name	Genotype	Source
BY4741	MATa his3Δ1 leu2Δ0 met15Δ0 ura3Δ0	Brachmann et al.
BY4742	MATα his3Δ1 leu2Δ0 lys2Δ0 ura3Δ0 MKT1-D30G RME1-ins308A TAO3-E1493Q	Deutschbauer & Ronald W Davis
BY4743	MATa/α his3Δ1/his3Δ1 leu2Δ0/leu2Δ0 LYS2/lys2Δ0 met15Δ0/MET15 ura3Δ0/ura3Δ0	Giaever et al.
BY4743 (MM)	MATa/α ura3Δ0/ura3Δ0 leu2Δ0/leu2Δ0 his3Δ1/his3Δ1 lys2Δ0/LYS2 met15Δ0/MET15 can1Δ::LEU2-MFA1pr-HIS3/CAN1 xxx::KanMX/XXX	Giaever et al.
BY4741 tub3Δ	BY4741 tub3Δ::KanMX	Giaever et al.
BY4741 cdc10Δ	BY4741 cdc10Δ::KanMX	Giaever et al.
BY4741 ACT1 ts	BY4741 act1- R116A, E117A, K118A	Li et al.
BY4741 TUB4 ts	BY4741 tub4- Y445D	Li et al.
BY4741 TUB1-GFP	BY4741 tub1::TUB1-GFP	Huh et al.
BY4741 Hs-ACTBL2 (ts)	BY4741 ACT1 ts pAG416-Hs-ACTBL2	This Study
BY4743 Hs-ACTBL2	BY4743 (MM) act1Δ::KanMX/ACT1 pAG416-Hs-ACTBL2	This Study
BY4741 Hs-ACTG2	BY4741 ACT1 ts pAG416-Hs-ACTG2	This Study
BY4743 Hs-MYH1	BY4743 (MM) myo1Δ::KanMX/MYO1 pAG416-Hs-MYH1	This Study
BY4743 Hs-MYH7B	BY4743 (MM) myo1Δ::KanMX/MYO1 pAG416-Hs-MYH7B	This Study
BY4743 Hs-MYH9	BY4743 (MM) myo1Δ::KanMX/MYO1 pAG416-Hs-MYH9	This Study
BY4743 Hs-MYH11	BY4743 (MM) myo1Δ::KanMX/MYO1 pAG416-Hs-MYH11	This Study
BY4741 Hs-TUBB4	BY4741 tub3Δ::KanMX tub2::Hs-TUBB4	This Study
BY4741 Hs-TUBB8	BY4741 tub3Δ::KanMX tub2::Hs-TUBB8	This Study
BY4741 Hs-TUBG2	BY4741 TUB4 ts pAG416-Hs-TUBG2	This Study
BY4743 Hs-SEPT3	BY4743 (MM) cdc10Δ::KanMX/CDC10 pAG416GPD-Hs-SEPT3	This Study
BY4743 Hs-SEPT6 (canonical)	BY4743 (MM) cdc10Δ::KanMX/CDC10 pAG416GPD-Hs-SEPT6 (canonical)	This Study
BY4743 Hs-SEPT6 (testes)	BY4743 (MM) cdc10Δ::KanMX/CDC10 pAG416GPD-Hs-SEPT6 (testes)	This Study
BY4743 Hs-SEPT9	BY4743 (MM) cdc10Δ::KanMX/CDC10 pAG416GPD-Hs-SEPT9	This Study
BY4743 Hs-SEPT10 (canonical)	BY4743 (MM) cdc10Δ::KanMX/CDC10 pAG416GPD-Hs-SEPT10 (canonical)	This Study
BY4743 Hs-SEPT10 (uterine)	BY4743 (MM) cdc10Δ::KanMX/CDC10 pAG416GPD-Hs-SEPT10 (uterine)	This Study
BY4743 Hs-TUBB4 (con)	BY4743 TUB2/tub2::KanMX +pAG416GPD-Hs-TUBB4	This Study
BY4743 Hs-TUBB4 (het)	BY4743 tub2::Hs-TUBB4/tub2::Hs-TUBB4	This Study
BY4743 Hs-TUBB4 (homo)	BY4743 TUB2/tub2::HsTUBB4	This Study
BY4743 Hs-TUBB8 (con)	BY4743 TUB2/tub2::KanMX +pAG416GPD-Hs-TUBB8	This Study
BY4743 Hs-TUBB8(het)	BY4743 tub2::Hs-TUBB8tub2::Hs-TUBB8	This Study
BY4743 Hs-TUBB8 (homo)	BY4743 TUB2/tub2::Hs-TUBB8	This Study
BY4741 Hs-SEPT1	BY4741 cdc10Δ pAG416GPD-Hs-SEPT1	This Study
BY4741 Hs-SEPT2	BY4741 cdc10Δ pAG416GPD-Hs-SEPT2	This Study
BY4741 Hs-SEPT3	BY4741 cdc10Δ pAG416GPD-Hs-SEPT3	This Study
BY4741 Hs-SEPT4	BY4741 cdc10Δ pAG416GPD-Hs-SEPT4	This Study
BY4741 Hs-SEPT6 (canonical)	BY4741 cdc10Δ pAG416GPD-Hs-SEPT6 (canonical)	This Study
BY4741 Hs-SEPT6 (testes)	BY4741 cdc10Δ pAG416GPD-Hs-SEPT6 (testes)	This Study
BY4741 Hs-SEPT7	BY4741 cdc10Δ pAG416GPD-Hs-SEPT7	This Study
BY4741 Hs-SEPT8	BY4741 cdc10Δ pAG416GPD-Hs-SEPT8	This Study
BY4741 Hs-SEPT9	BY4741 cdc10Δ pAG416GPD-Hs-SEPT9	This Study
BY4741 Hs-SEPT10 (canonical)	BY4741 cdc10Δ pAG416GPD-Hs-SEPT10 (canonical)	This Study
BY4741 Hs-SEPT10 (uterine)	BY4741 cdc10Δ pAG416GPD-Hs-SEPT10 (uterine)	This Study
BY4741 Hs-SEPT11	BY4741 cdc10Δ pAG416GPD-Hs-SEPT11	This Study
BY4741 Hs-SEPT12	BY4741 cdc10Δ pAG416GPD-Hs-SEPT12	This Study
BY4741 TUB1-GFP Hs-TUBB4	BY4741 TUB1-GFP tub2::Hs-TUBB4	This Study
BY4741 TUB1-GFP Hs-TUBB8	BY4741 TUB1-GFP tub2::Hs-TUBB8	This Study
