## Supplementary material for "Systematic humanization of the yeast cytoskeleton discerns functionally replaceable from divergent human genes": Table_S2

### Sheet: Table_S2_Final_Complementation_
Human gene	Uniprot ID	Complementation Status	Assays attempted	MM notes	CRISPR notes	TS notes
HsTUBB1	Q9H4B7	Non Complement	MM, CRISPR			NA
HsTUBB2A	Q13885	Complement	MM, CRISPR			NA
HsTUBB2B	Q9BVA1	Non Complement	MM, CRISPR			NA
HsTUBB2C	P68371	Non Complement	MM, CRISPR			NA
HsTUBB3	Q13509	Non Complement	MM, CRISPR			NA
HsTUBB4	P04350	Complement	MM, CRISPR			NA
HsTUBB5	P07437	Non Complement	MM, CRISPR			NA
HsTUBB6	Q9BUF5	Non Complement	MM, CRISPR			NA
HsTUBB8	Q3ZCM7	Complement	MM, CRISPR	Inviable spores		NA
HsTUBA1A	Q71U36	Non Complement	MM, CRISPR	Inviable spores		NA
HsTUBA1B	P68363	Non Complement	MM, CRISPR			NA
HsTUBA1C	Q9BQE3	Non Complement	MM, CRISPR	Inviable spores		NA
HsTUBA3A	P0DPH7	Non Complement	MM, CRISPR			NA
HsTUBA3D	P0DPH8	Non Complement	MM, CRISPR			NA
HsTUBA3E	Q6PEY2	Non Complement	MM, CRISPR	Inviable spores		NA
HsTUBA4A	P68366	Non Complement	MM, CRISPR	Inviable spores		NA
HsTUBA8	Q9NY65	Non Complement	MM, CRISPR	Inviable spores		NA
HsTUBG1	P23258	Non Complement	MM, CRISPR, TS
HsTUBG2	Q9NRH3	Complement	MM, CRISPR, TS
HsACTA1	P68133	Non Complement	MM, CRISPR, TS
HsACTA2	P62736	Non Complement	MM, CRISPR, TS
HsACTB	P60709	Non Complement	MM, CRISPR, TS
HsACTBL2	Q562R1	Complement	MM, CRISPR, TS
HsACTC1	P68032	Non Complement	MM, CRISPR, TS
HsACTG1	P63261	Non Complement	MM, CRISPR, TS
HsACTG2	P63267	Complement	MM, CRISPR, TS
HsMYL1	P05976	NA		NA		NA
HsMYL3	P08590	Non Complement	CRISPR	NA		NA
HsMYL4	P12829	NA	CRISPR	NA		NA
HsMYL5	Q02045	NA		NA		NA
HsMYL6	P60660	Non Complement	CRISPR	NA		NA
HsMYL6b	P14649	Non Complement	CRISPR	NA		NA
HsMYL7	Q01449	Non Complement	CRISPR	NA		NA
HsSEPT1	Q8WYJ6	Non Complement	MM	Inviable spores	NA	NA
HsSEPT2	Q15019	Non Complement	MM		NA	NA
HsSEPT3	Q9UH03	Complement	MM		NA	NA
HsSEPT4	O43236	Non Complement	MM	Inviable spores	NA	NA
HsSEPT5	Q99719	Non Complement	MM		NA	NA
HsSEPT6	Q14141	Complement	MM	Muscle isoform yields inviable spores	NA	NA
HsSEPT7	Q16181	Non Complement	MM		NA	NA
HsSEPT8	Q92599	Non Complement	MM	Inviable spores	NA	NA
HsSEPT9	Q9UHD8	Complement	MM		NA	NA
HsSEPT10	Q9P0V9	Complement	MM	Canonical isoform yields inviable spores	NA	NA
HsSEPT11	Q9NVA2	Non Complement	MM		NA	NA
HsSEPT14	Q6ZU15	Non Complement	MM		NA	NA
HsMYH1	P12882	Complement	MM		NA	NA
HsMYH2	Q9UKX2	NA
HsMYH3	P11055	NA
HsMYH4	Q9Y623	NA
HsMYH6	P13533	NA
HsMYH7	P12883	NA
HsMYH7B	A7E2Y1	Complement	MM		NA	NA
HsMYH9	P35579	Complement	MM		NA	NA
HsMYH10	P35580	NA			NA	NA
HsMYH11	P35749	Complement	MM		NA	NA
HsMYH15	Q9Y2K3	NA			NA	NA
