## Supplementary material for "Systematic humanization of the yeast cytoskeleton discerns functionally replaceable from divergent human genes": Table_S3

### Sheet: Sheet1
Strain	k	n0 (OD600)	r (/hrs)	t_mid (hrs)	t_gen (hrs)	auc_l	auc_e	sigma	t_gen_normalized
Hs-TUBB4	1.81487	0.0398164	0.538713	7.04885	1.28667	74.6817	74.6317	0.0138753	0.992989
Wild-type	1.80089	0.00641877	0.534936	10.5307	1.29576	67.8984	67.8603	0.0108187	1
Hs-TUBB8	1.80966	0.0387755	0.530693	7.20086	1.30612	74.1932	74.1329	0.014905	1.00799
Hs-SEPT3	1.73119	0.0037419	0.501435	12.2345	1.38233	62.325	62.3257	0.0103819	1.06681
Hs-SEPT9	1.73828	0.00623642	0.456315	12.3306	1.51901	62.4067	62.3683	0.00770761	1.1723
Hs-SEPT6	1.96867	0.0108293	0.363814	14.2857	1.90522	66.8148	66.9098	0.0225787	1.47035
Hs-MYH11	1.95658	0.0336703	0.342426	11.8127	2.02422	71.1737	71.1046	0.0188002	1.56219
Hs-MYH7B	2.0156	0.0127412	0.326597	15.4854	2.12233	65.9811	66.1269	0.0278516	1.63791
Hs-SEPT10	1.75488	0.0112784	0.324499	15.5342	2.13605	57.3602	57.3819	0.0106831	1.6485
Hs-MYH1	1.94293	0.0325889	0.310586	13.1077	2.23174	68.1538	68.1115	0.0219367	1.72234
Hs-ACTBL2	1.96456	0.0303182	0.297045	13.9902	2.33347	67.1831	67.1702	0.0225286	1.80086
Hs-MYH9	1.95183	0.00659897	0.247046	23.0169	2.80575	49.2201	49.3481	0.0191697	2.16533
Hs-ACTG2	1.42987	0.00444058	0.229556	25.1417	3.01951	33.039	32.9992	0.0139049	2.3303
Hs-TUBG2	1.3214	0.027751	0.134944	28.4707	5.13655	26.5725	26.398	0.0190822	3.96413
Legend
k	Carrying capacity
n0	Starting population
r	growth rate
t_mid	Time take to reach half max population
t_gen	Doubling time
auc_l	Area under the logistic curve
auc_e	Empirical area under the curve
sigma	residual sum of squares from the fit of the logistic curve
t_gen_normalized	Doubling time normalized to wild-type
