## Supplementary material for "Systematic humanization of the yeast cytoskeleton discerns functionally replaceable from divergent human genes": Table_S4

### Sheet: Table_S4_oligos
Name	Sequence
HsACTA1-150down-f	CCA CGA TGT ACC CTG GGA TCG
HsACTA1-150up-r	GCT CTG AGC CTC GTC GCC C
HsACTA1-repair-f	CAG CTT TTA GAT TTT TCA CGC TTA CTG CTT TTT TCT TCC CAA GAT CGA AAA TTT ACT GAA TTA ACA ATG TGC GAC GAA GAC GAG ACC AC
HsACTA1-repair-r	GGT GGT TTA AAA ATA GAA ATA GAG AGA GAG GTA CAT ACA TAA ACA TAC GCG CAC AAA AGC AGA GAC TAG AAG CAT TTG CGG TGG ACG ATG
HsACTA2-150down-f	CCA CTA TGT ACC CTG GCA TTG CC
HsACTA2-150up-r	CTC TGT GCT TCG TCA CCC ACG
HsACTA2-repair-f	AGC TTT TAG ATT TTT CAC GCT TAC TGC TTT TTT CTT CCC AAG ATC GAA AAT TTA CTG AAT TAA CAA TGT GTG AAG AAG AGG ACA GCA CTG
HsACTA2/C1-repair-r	GTG GTT TAA AAA TAG AAA TAG AGA GAG AGG TAC ATA CAT AAA CAT ACG CGC ACA AAA GCA GAG ATT AGA AGC ATT TGC GGT GGA CAA TGG
HsACTB -repair-f	CAT CAG CTT TTA GAT TTT TCA CGC TTA CTG CTT TTT TCT TCC CAA GAT CGA AAA TTT ACT GAA TTA ACA ATG TGC AAG GCC GGC TTC GC
HsACTB-150down-f	GTA CCC TGG CAT TGC CGA CAG
HsACTB-150up-r	GTT GGT GAC GAT GCC GTG CTC
HsACTB-repair-r	GGG TGG TTT AAA AAT AGA AAT AGA GAG AGA GGT ACA TAC ATA AAC ATA CGC GCA CAA AAG CAG AGA CTA GAA GCA TTT GCG GTG GAC GA
HsACTBL2-150down-f	CCA TGT ACC CAG GCA TTG CTG AC
HsACTBL2-150up-r	CCT CTC TTG CTC TGA GCC TCA TC
HsACTBL2-repair-f	CAG CTT TTA GAT TTT TCA CGC TTA CTG CTT TTT TCT TCC CAA GAT CGA AAA TTT ACT GAA TTA ACA ATG ACT GAC AAT GAG CTG TCT GCC
HsACTBL2-repair-r	GTT TAA AAA TAG AAA TAG AGA GAG AGG TAC ATA CAT AAA CAT ACG CGC ACA AAA GCA GAG ATC AGA AAC ATT TTC TGT GAA CGA TAG GAG
HsACTC1-150down-f	CAC TAT GTA CCC TGG TAT TGC TGA TC
HsACTC1-150up-r	GCT CTG GGC TTC ATC ACC TAC G
HsACTC1-repair-f	CAG CTT TTA GAT TTT TCA CGC TTA CTG CTT TTT TCT TCC CAA GAT CGA AAA TTT ACT GAA TTA ACA ATG TGT GAC GAC GAG GAG ACC AC
HsACTG1-150up-r	CCA CGC TTG CTC TGG GCC TC
HsACTG1-repair-f	TCA GCT TTT AGA TTT TTC ACG CTT ACT GCT TTT TTC TTC CCA AGA TCG AAA ATT TAC TGA ATT AAC AAT GGA AGA AGA GAT CGC CGC GC
HsACTG1-repair-r	GGT GGT TTA AAA ATA GAA ATA GAG AGA GAG GTA CAT ACA TAA ACA TAC GCG CAC AAA AGC AGA GAT TAG AAG CAT TTG CGG TGG ACG ATG
HsACTG2-150down-f	CCA TGT ACC CTG GCA TTG CTG AC
HsACTG2-150up-r	GAT CCC TCG CTT GCT CTG AGC
HsACTG2-repair-f	CAG CTT TTA GAT TTT TCA CGC TTA CTG CTT TTT TCT TCC CAA GAT CGA AAA TTT ACT GAA TTA ACA ATG TGT GAA GAG GAG ACC ACC GC
HsACTG2-repair-r	GTG GTT TAA AAA TAG AAA TAG AGA GAG AGG TAC ATA CAT AAA CAT ACG CGC ACA AAA GCA GAG ATT AGA AGC ACT TCC TGT GGA CAA TGG
HsMYL1 Fp	CGT ATA AGA GTT CCT TCC CCA GCG TAT TCC GCC ACC ACC CAT CGC ACA TAC ATA GAA TAA CAA TGG CAC CTA AGA AAG CAA AGA AGA GAG
HsMYL1 Rp	TTT CGT TTT TAT GTC GAT AGG ACT CTG TTA TAT AGT AAT AAA TGT CTA AAT TTG CAG TTC CGC ACT CCT AGT CCT TCT CTT CTC CGT GGG
HsMYL1-150up_R	CCA TCC CTG TTC TGG TCC ATG ATA G
HsMYL3 Fp	GAT CGA CGT ATA AGA GTT CCT TCC CCA GCG TAT TCC GCC ACC ACC CAT CGC ACA TAC ATA GAA TAA CAA TGG CCC CCA AAA AGC CAG AGC
HsMYL3 Rp	TTT TAT GTC GAT AGG ACT CTG TTA TAT AGT AAT AAA TGT CTA AAT TTG CAG TTC CGC ACT CTT AGC TGG ACA TGA TGT GCT TCA CAA ATG
HsMYL3-150up_R	CTT GGA AGC ATC AAA CTC GAC CTC C
HsMYL4 Fp	GAT CGA CGT ATA AGA GTT CCT TCC CCA GCG TAT TCC GCC ACC ACC CAT CGC ACA TAC ATA GAA TAA CAA TGG CTC CCA AGA AGC CTG AGC
HsMYL4 Rp	TTT TTA TGT CGA TAG GAC TCT GTT ATA TAG TAA TAA ATG TCT AAA TTT GCA GTT CCG CAC TCT CAC CCT GAC ATG ATG TGC TTG ACA AAG
HsMYL4-150up_R	CTC TTG GGG TCA AAG GCA GGT TC
HsMYL6_1/2 Fp	TCG ACG TAT AAG AGT TCC TTC CCC AGC GTA TTC CGC CAC CAC CCA TCG CAC ATA CAT AGA ATA ACA ATG TGT GAC TTC ACC GAA GAC CAG
HsMYL6.1 Rp	TTC GTT TTT ATG TCG ATA GGA CTC TGT TAT ATA GTA ATA AAT GTC TAA ATT TGC AGT TCC GCA CTC TCA GCC ATT CAG CAC CAT GCG GAC
HsMYL6.1/3-150up_R	CTG GCC CAG GGC CCT CAT C
HsMYL6.3 Rp	TTC GTT TTT ATG TCG ATA GGA CTC TGT TAT ATA GTA ATA AAT GTC TAA ATT TGC AGT TCC GCA CTC TCA CCC CGA CAG GAT ATG CCT CAC
HsMYL6b Fp	TCG ACG TAT AAG AGT TCC TTC CCC AGC GTA TTC CGC CAC CAC CCA TCG CAC ATA CAT AGA ATA ACA ATG CCT CCC AAG AAG GAT GTT CCC
HsMYL6b Rp	TTT TAT GTC GAT AGG ACT CTG TTA TAT AGT AAT AAA TGT CTA AAT TTG CAG TTC CGC ACT CTC AGA CGC TTA GGA TGT GTT TCA AGA AGG
HsMYL6b-150up_R	GCT GGC TCA GCT TTG GTC TTG GC
HsMYL7 Fp	TAG ATC GAC GTA TAA GAG TTC CTT CCC CAG CGT ATT CCG CCA CCA CCC ATC GCA CAT ACA TAG AAT AAC AAT GGC CAG CAG GAA GGC GGG
HsMYL7 Rp	CGT TTT TAT GTC GAT AGG ACT CTG TTA TAT AGT AAT AAA TGT CTA AAT TTG CAG TTC CGC ACT CTC ATT CCT CTT TCT CGT CTC CAT GGG
HsMYL7-150up_R	GCT TCT TTG AAC TCC TGT ATC TGG GC
HsTUBA1A-150-R	CTTGCCAGCCCCCGTCTCACTG
HsTUBA1B-150-R	CTTGCCAGCGCCCGTCTCACTG
HsTUBA1C-150-R	CTTGCCAGCACCCGTTTCACTG
HsTUBA3C-150-R	CTTGCCAGCTCCAGTCTCACTG
HsTUBA3D-150-R	CTTGCCAGCTCCAGTCTCACTG
HsTUBAA4A-150-R	GTTTTCCAGCACCAGTTTCACAG
HsTUBAA8-150-R	CTTCCCATTGCCAGTCTCGCTG
HsTUBB1-150-R	GGCTTCGTTGTAGTACACGCTG
HsTUBB2A-150-R	AGCCTCATTGTAGTACACGTTG
HsTUBB2B-150-R	GGCTTCATTGTAGTAAACATTG
HsTUBB2C-150-R	GGCCTCATTGTAGTACACGTTG
HsTUBB2C-150-r_rkg	CCA GTG GCT TCA TTG TAG TAA ACA TTG
HsTUBB3 Fp	CAT CTA CTA TAT CGT TTT ACC CAA TTC AGT ATA TCC GTC TAC AAC AGT TCT CGC CAC CCA AGA TCT GTA AAC TTA CAA CTG CAA ACA AAC AAT GAG AGA GGT CAT TAG TAT TAA TGG
HsTUBB3 Rp	GAT ATC ACC AAA GAG ATA TAA CAG TAG GGG GAA TTT TTT TTT TTA CAA TAT ACT TGA AAT ATA GAA AGG ATA AGG AGG TTG GGG GCG AGA GTG AAC CTT AGA ACT CCT CAG CGT AAG AAT C
HsTUBB3-150-R	GGCCTCGTTGTAGTAGACGCTG
HsTUBB4-150-R	GGCCTCGTTGTAGTACACGTTG
HsTUBB5 Fp	CTT TAA TAG ATC TAA GTG AAG TAG TGG TGA GGC AAT TGG AGT GAC ATA GCA GCT ACT ACA ACT ACA AAA GCA AAA TCT CCA CAA AGT AAT ATA ATG AGG GAA ATC GTG CAC ATC CAG
HsTUBB5 Rp	GAT ATT TAA TTA GTT TTT TTG ATT TTT GTT TAT TTT GCT CCA AGT GCT TCA ATC CTA GAG AAG AAG AAA GGT AAG AAA AAG AAA GGA AAG CAA CTT AAT TAG GCC TCC TCT TCG GCC TC
HsTUBB5-150-R	GGCTTCATTGTAGTACACAGAG
HsTuBB5/6pA-f	CTA AGT GAA GTA GTG GTG AGG CAA TTG GAG TGA CAT AGC AGC TAC TAC AAC TAC AAA AGC
HsTuBB5/6pA-r	TTT TTG ATT TTT GTT TAT TTT GCT CCA AGT GCT TCA ATC CTA GAG AAG AAG AAA GGT AAG
HsTuBB5pA-f	GCT ACT ACA ACT ACA AAA GCA AAA TCT CCA CAA AGT AAT ATA ATG AGG GAA ATC GTG CAC
HsTuBB5pA-r	TAG AGA AGA AGA AAG GTA AGA AAA AGA AAG GAA AGC AAC TTA ATT AGG CCT CCT CTT CGG
HsTUBB6 Fp	CTT TAA TAG ATC TAA GTG AAG TAG TGG TGA GGC AAT TGG AGT GAC ATA GCA GCT ACT ACA ACT ACA AAA GCA AAA TCT CCA CAA AGT AAT ATA ATG AGG GAG ATC GTG CAC ATC CAG
HsTUBB6 Rp	CGT ACG GTA ATA TTT TAA AGA TAT TTA ATT AGT TTT TTT GAT TTT TGT TTA TTT TGC TCC AAG TGC TTC AAT CCT AGA GAA GAA GAA AGG TAA GAA AAA GAA AGG AAA GCA ACT TAA CTA TCC ATC GAT CTC CTC TTC CTC
HsTUBB6-150-R	TGACTCATTGTAGTAGACGTTG
HsTuBB6pA-f	GCT ACT ACA ACT ACA AAA GCA AAA TCT CCA CAA AGT AAT ATA ATG AGG GAG ATC GTG CAC
HsTuBB6pA-r	AGA GAA GAA GAA AGG TAA GAA AAA GAA AGG AAA GCA ACT TAA CTA TCC ATC GAT CTC CTC
HsTUBB8-150-R	GGCCTCGTTGTAGTACACGTTG
HsTUBG1-f	GAA ATG AAC AAA TGC GTA ATA TCG GTT AGT CAC ATG TAT AAG AAT TCA ACA TAT AAC TAT CTA TGC CGA GGG AAA TCA TCA CCC TAC
HsTUBG1-r	GAG AGT ACT ATA ATA AAA CTA TTG GGC GGT GGT AAA ATT CCT GAA CAA GGA AGG CAT CAT CAC TGC TCC TGG GTG CCC C
HsTUBG1/2-150-R	GTA GTG CTC ATC GTC TGC CTG G
HsTUBG2-f	GAA ATG AAC AAA TGC GTA ATA TCG GTT AGT CAC ATG TAT AAG AAT TCA ACA TAT AAC TAT CTA TGC CCC GGG AGA TCA TCA CC
HsTUBG2-r	GAG AGT ACT ATA ATA AAA CTA TTG GGC GGT GGT AAA ATT CCT GAA CAA GGA AGG CAT CAT CAC TGC TCC TGG GTG CCC C
ScACT1_sgRNA1-f	GAC TTT GCT GTC TTC CCA TCT ATC GT
ScACT1_sgRNA1-r	AAA CAC GAT AGA TGG GAA GAC AGC AA
ScACT1_sgRNA2-f	GAC TTT GAT AGA ACC ACC AAT CCA GA
ScACT1_sgRNA2-r	AAA CTC TGG ATT GGT GGT TCT ATC AA
ScACT1-150down-r	GAT GAT CAT ATG ATA CAC GGT CCA ATG G
ScACT1-150up_R	CGT GGT TAT TAC AGA TCA GTC AAT ATA GGA G
ScACT1-150up-f	CTC TCT TGT ATT CTT CCT TCC CCT TTC
ScCDC10-sgRNA1-f	GAC TTT TTA AAT ATA CAA AAT CAC AC
ScCDC10-sgRNA1-r	AAA CGT GTG ATT TTG TAT ATT TAA AA
ScCDC10-sgRNA2-f	GAC TTT ATA AAC GGT GAA ACC TTC AG
ScCDC10-sgRNA2-r	AAA CCT GAA GGT TTC ACC GTT TAT AA
ScCDC11-sgRNA1-f	GAC TTT ATA TGA AAG ATA TAG AAC CG
ScCDC11-sgRNA1-r	AAA CCG GTT CTA TAT CTT TCA TAT AA
ScCDC11-sgRNA2-f	GAC TTT AGA AAC CCA AGA TTT AAG GA
ScCDC11-sgRNA2-r	AAA CTC CTT AAA TCT TGG GTT TCT AA
ScCDC12-sgRNA1-f	GAC TTT TGA GGG TCA CGA GAA CAC CG
ScCDC12-sgRNA1-r	AAA CCG GTG TTC TCG TGA CCC TCA AA
ScCDC12-sgRNA2-f	GAC TTT GGG CCT GAT GAA GTA CAG AA
ScCDC12-sgRNA2-r	AAA CTT CTG TAC TTC ATC AGG CCC AA
ScCDC3-sgRNA1-f	GAC TTT GAT ATT GTA GAG AAC TAC AG
ScCDC3-sgRNA1-r	AAA CCT GTA GTT CTC TAC AAT ATC AA
ScCDC3-sgRNA2-f	GAC TTT TCA AAA GGT TGA AAT CAG AG
ScCDC3-sgRNA2-r	AAA CCT CTG ATT TCA ACC TTT TGA AA
ScMLC1_sgRNA1-f	GAC TTT CGT ACA GGA CAT CAT AAA CG
ScMLC1_sgRNA1-f	GAC TTT CGT ACA GGA CAT CAT AAA CG
ScMLC1_sgRNA1-r	AAA CCG TTT ATG ATG TCC TGT ACG AA
ScMLC1_sgRNA1-r	AAA CCG TTT ATG ATG TCC TGT ACG AA
ScMLC1_sgRNA2-f	GAC TTT GAA GTA GAC GAG CTG TTG AA
ScMLC1_sgRNA2-f	GAC TTT GAA GTA GAC GAG CTG TTG AA
ScMLC1_sgRNA2-r	AAA CTT CAA CAG CTC GTC TAC TTC AA
ScMLC1_sgRNA2-r	AAA CTT CAA CAG CTC GTC TAC TTC AA
ScMLC1-150up_F	GAC CCT CAT TAC AAT GCC ATA CTG AAT AC
ScMLC1-150up_R	GGT TGG TGG GGT TGT AGC CAA TTG
ScMLC1-300down_R	CCA AGC GGT TAG AAT CCC TCA GAA AC
ScMYO1_sgRNA1-f	GAC TTT GCA ATT GCA AAT ATA TGC GG
ScMyO1_sgRNA1-r	AAA CCC GCA TAT ATT TGC AAT TGC AA
ScMYO1_sgRNA2-f	GAC TTT GTA AAT TTA GAA AGA TCC AA
ScMYO1_sgRNA2-r	AAA CTT GGA TCT TTC TAA ATT TAC AA
ScTUB1-150down_R (copy2)	TGCAGGTTAGAGAAGGAGAATGG
ScTUB1-150up_F	ACGCGAAAACGCCTCGAGCC
ScTUB1-150up_R	CCA ACA GGC ATT ACC AAT CTG ACA AC
ScTUB1-gRNA5-f	GAC TTT TCC AAT TGG TTG ATT GGT GT
ScTUB1-gRNA5-r	AAA CAC ACC AAT CAA CCA ATT GGA AA
ScTUB1-gRNA6-f	GAC TTT GAG CAC GGT ATT AAG CCG GA
ScTUB1-gRNA6-r	AAA CTC CGG CTT AAT ACC GTG CTC AA
ScTUB1-gRNA7-f	GAC TTT TTT TGA TTT CTC TTT ACA GT
ScTUB1-gRNA7-r	AAA CAC TGT AAA GAG AAA TCA AAA AA
ScTUB2-150down-r (copy1)	GAA TTA CAT ACT TCA GTA GGG AAT GG
ScTUB2-150down-r (copy2)	GAA TTA CAT ACT TCA GTA GGG AAT GG
ScTUB2-150down-Rev2	CAG TAG GGA ATG GTA TAA ATT TTT TCG TAC G
ScTUB2-150up_R	GCC TCG TTG AAG TAC ACG TTC AGT C
ScTUB2-150up-f (copy1)	GAC CTA GGC GAC GCC ACA AG
ScTUB3-150-R	GAT CAA ACT TCT TTC CCT GTC CCA C
ScTUB4-150down-R	GTT GAA GAG GCG CTA TCG ATG TAT GC
ScTUB4-150up-F	CCG GGT AAC AGA ACG CGT TAA TAT TAT C
ScTUB4-150up-R	CGT AAA CTT ATT CCT ACT GTT TTC GCG G
ScTUB4-gRNA1_f	GAC TTT ATT CTC AAA GAC GTT CAC CA
ScTUB4-gRNA1_r	AAA CTG GTG AAC GTC TTT GAG AAT AA
ScTUB4-gRNA2-f	GAC TTT AGG AAG CTG AGA TAG CCC AT
ScTUB4-gRNA2-r	AAA CAT GGG CTA TCT CAG CTT CCT AA
